# Scalable generation of pure CD103+ cDC1 from iDC1 cultures

**DOI:** 10.64898/2026.06.04.730212

**Authors:** Sukriti Sharma, Fiona Flynn, Brian Capaldo, Ronald Holewinski, Qingrong Chen, Daoud Meerzaman, Thorkell Andresson, Christian T. Mayer

## Abstract

Conventional type 1 dendritic cells (cDC1) specialize in cross-presentation and interleukin-12 production and are critical for immunity against intracellular pathogens and tumors, but remain rare *in vivo*, limiting mechanistic and translational studies. Existing bone marrow-derived dendritic cell (BMDC) methods do not achieve highly selective enrichment of cDC1 or scalable production at high purity. Here, we established a novel *in vitro* culture system for selective generation of CD103+ cDC1 from mouse bone marrow using defined media conditions together with recombinant FLT3L, GM-CSF, and Kit ligand (KitL), termed iDC1. iDC1 cultures enabled scalable generation of an estimated 1.5 x 10^9^ CD103+ cDC1 at greater than 95% purity from a single mouse, representing at least a 75-fold increase relative to previous recombinant cytokine-based methods. Phenotypic and transcriptional analyses demonstrated that iDC1 closely align with the CD103+ cDC1 lineage while remaining clearly distinct from macrophage populations. Functionally, iDC1 responded robustly to innate stimulation, produced interleukin-12 and inflammatory chemokines, and efficiently cross-presented cell-associated antigen to CD8+ T cells. Mechanistically, KitL and GM-CSF regulated distinct stages of cDC1 generation, whereas proteomic, phospho-proteomic, and functional analyses demonstrated that GM-CSF suppresses apoptosis and oxidative stress while promoting cDC1 proliferation. iDC1 generation was dependent on the +32 kb *Irf8* enhancer required for *bona fide* cDC1 development, and STAT5-and BRD4-associated regulatory programs were identified as important regulators of efficient iDC1 generation. Together, these findings establish iDC1 cultures as a scalable platform for studying cDC1 biology and developing cDC1-based immunotherapeutic strategies.
