## Supplementary Data 4 for "Scalable generation of pure CD103+ cDC1 from iDC1 cultures"

### Sheet: DAVIDChartReport_List_1_2025-11
Category	Term	Genes	Count	List Total	Pop Hits	Pop Total	P-Value	Benjamini	Fold Enrichment	Bonferroni	FDR	Fisher Exact
TFLINK	interferon regulatory factor 8(Irf8)	0.963	52	54	12768	21119	1.58e-09	6.85e-07	1.59	9.76e-07	3.1e-07	9.87e-10
TFLINK	IKAROS family zinc finger 1(Ikzf1)	0.963	52	54	12928	21119	2.87e-09	6.85e-07	1.57	1.78e-06	3.1e-07	1.82e-09
TFLINK	histone deacetylase 1(Hdac1)	0.9074	49	54	11134	21119	3.32e-09	6.85e-07	1.72	2.05e-06	3.1e-07	1.92e-09
TFLINK	cAMP responsive element binding protein 1(Creb1)	1	54	54	14914	21119	9.57e-09	1.48e-06	1.42	5.92e-06	6.7e-07	6.75e-09
TFLINK	interferon regulatory factor 4(Irf4)	0.963	52	54	13462	21119	2e-08	2.33e-06	1.51	1.24e-05	1.05e-06	1.32e-08
TFLINK	jun D proto-oncogene(Jund)	0.9444	51	54	12829	21119	2.26e-08	2.33e-06	1.55	1.4e-05	1.05e-06	1.45e-08
TFLINK	nuclear factor, erythroid derived 2, like 2(Nfe2l2)	0.8704	47	54	10696	21119	3.2e-08	2.83e-06	1.72	1.98e-05	1.28e-06	1.85e-08
TFLINK	T-box 21(Tbx21)	0.9074	49	54	11897	21119	5.51e-08	4.26e-06	1.61	3.41e-05	1.93e-06	3.4e-08
TFLINK	recombination activating 1(Rag1)	0.9259	50	54	12570	21119	7.83e-08	5.38e-06	1.56	4.85e-05	2.44e-06	5.01e-08
TFLINK	histone deacetylase 2(Hdac2)	0.9444	51	54	13467	21119	2.05e-07	1.2e-05	1.48	0.000127	5.43e-06	1.38e-07
TFLINK	interferon regulatory factor 1(Irf1)	0.7778	42	54	8936	21119	2.13e-07	1.2e-05	1.84	0.000132	5.43e-06	1.15e-07
TFLINK	signal transducer and activator of transcription 6(Stat6)	0.963	52	54	14212	21119	2.62e-07	1.33e-05	1.43	0.000162	6.03e-06	1.83e-07
TFLINK	FBJ osteosarcoma oncogene(Fos)	0.9444	51	54	13579	21119	2.97e-07	1.33e-05	1.47	0.000184	6.03e-06	2.02e-07
TFLINK	basic leucine zipper transcription factor, ATF-like(Batf)	0.8704	47	54	11351	21119	3.22e-07	1.33e-05	1.62	0.000199	6.03e-06	1.98e-07
TFLINK	G protein pathway suppressor 2(Gps2)	0.9444	51	54	13621	21119	3.41e-07	1.33e-05	1.46	0.000211	6.03e-06	2.32e-07
TFLINK	recombination activating gene 2(Rag2)	0.9074	49	54	12448	21119	3.63e-07	1.33e-05	1.54	0.000225	6.03e-06	2.35e-07
TFLINK	NIPBL cohesin loading factor(Nipbl)	0.9259	50	54	13034	21119	3.76e-07	1.33e-05	1.5	0.000232	6.03e-06	2.49e-07
TFLINK	E2F transcription factor 4(E2f4)	0.7963	43	54	9533	21119	3.9e-07	1.33e-05	1.76	0.000242	6.03e-06	2.2e-07
TFLINK	E26 avian leukemia oncogene 1, 5' domain(Ets1)	0.9444	51	54	13676	21119	4.09e-07	1.33e-05	1.46	0.000253	6.03e-06	2.8e-07
TFLINK	transcription factor 3(Tcf3)	0.9815	53	54	15195	21119	5.6e-07	1.73e-05	1.36	0.000347	7.85e-06	4.1e-07
TFLINK	activating transcription factor 3(Atf3)	0.8889	48	54	12097	21119	6.86e-07	2.02e-05	1.55	0.000424	9.14e-06	4.4e-07
TFLINK	v-rel reticuloendotheliosis viral oncogene homolog A (avian)(Rela)	0.9444	51	54	13980	21119	1.09e-06	2.98e-05	1.43	0.000677	1.35e-05	7.64e-07
TFLINK	intestine specific homeobox(Isx)	0.963	52	54	14654	21119	1.11e-06	2.98e-05	1.39	0.000686	1.35e-05	7.96e-07
TFLINK	transformation related protein 53(Trp53)	0.8889	48	54	12285	21119	1.26e-06	3.24e-05	1.53	0.000778	1.47e-05	8.19e-07
TFLINK	purine rich element binding protein B(Purb)	0.7222	39	54	8388	21119	2.35e-06	5.82e-05	1.82	0.00145	2.63e-05	1.28e-06
TFLINK	interferon regulatory factor 3(Irf3)	0.7593	41	54	9273	21119	2.96e-06	6.98e-05	1.73	0.00183	3.16e-05	1.69e-06
TFLINK	upstream transcription factor 2(Usf2)	0.8704	47	54	12045	21119	3.04e-06	6.98e-05	1.53	0.00188	3.16e-05	1.98e-06
TFLINK	sterol regulatory element binding transcription factor 1(Srebf1)	0.8519	46	54	11563	21119	3.22e-06	7.1e-05	1.56	0.00199	3.21e-05	2.06e-06
TFLINK	chromodomain helicase DNA binding protein 4(Chd4)	0.9074	49	54	13142	21119	3.33e-06	7.1e-05	1.46	0.00206	3.21e-05	2.27e-06
TFLINK	transcription factor AP4(Tfap4)	0.7963	43	54	10194	21119	3.55e-06	7.33e-05	1.65	0.0022	3.32e-05	2.14e-06
TFLINK	forkhead box P3(Foxp3)	0.7778	42	54	9797	21119	4.06e-06	8.1e-05	1.68	0.00251	3.66e-05	2.4e-06
TFLINK	ISL1 transcription factor, LIM/homeodomain(Isl1)	0.8148	44	54	10700	21119	4.21e-06	8.15e-05	1.61	0.0026	3.69e-05	2.6e-06
TFLINK	serum response factor(Srf)	0.8889	48	54	12692	21119	4.47e-06	8.38e-05	1.48	0.00276	3.79e-05	3e-06
TFLINK	bromodomain containing 9(Brd9)	0.8148	44	54	10768	21119	5.2e-06	9.03e-05	1.6	0.00322	4.08e-05	3.23e-06
TFLINK	transcription factor 7 like 2, T cell specific, HMG box(Tcf7l2)	0.537	29	54	5055	21119	5.24e-06	9.03e-05	2.24	0.00324	4.08e-05	2.3e-06
TFLINK	early B cell factor 1(Ebf1)	0.8704	47	54	12223	21119	5.25e-06	9.03e-05	1.5	0.00325	4.08e-05	3.47e-06
TFLINK	signal transducer and activator of transcription 1(Stat1)	0.9815	53	54	15907	21119	5.4e-06	9.04e-05	1.3	0.00334	4.09e-05	4.14e-06
TFLINK	special AT-rich sequence binding protein 1(Satb1)	0.8519	46	54	11743	21119	5.6e-06	9.13e-05	1.53	0.00346	4.13e-05	3.63e-06
TFLINK	myocyte enhancer factor 2C(Mef2c)	0.9259	50	54	13980	21119	7.33e-06	0.000116	1.4	0.00453	5.26e-05	5.22e-06
TFLINK	negative elongation factor complex member E, Rdbp(Nelfe)	0.7963	43	54	10483	21119	8.72e-06	0.000133	1.6	0.00538	6.01e-05	5.39e-06
TFLINK	SWI/SNF related, matrix associated, actin dependent regulator of chromatin, subfamily a, member 4(Smarca4)	1	54	54	16964	21119	8.92e-06	0.000133	1.24	0.00551	6.01e-05	7.16e-06
TFLINK	SMAD family member 3(Smad3)	0.9074	49	54	13473	21119	9.01e-06	0.000133	1.42	0.00556	6.01e-05	6.3e-06
TFLINK	signal transducer and activator of transcription 3(Stat3)	0.9815	53	54	16102	21119	9.84e-06	0.000141	1.29	0.00607	6.38e-05	7.63e-06
TFLINK	snail family zinc finger 1(Snai1)	0.7222	39	54	8829	21119	1e-05	0.000141	1.73	0.00618	6.38e-05	5.74e-06
TFLINK	SMAD family member 2(Smad2)	0.8889	48	54	12995	21119	1.1e-05	0.000152	1.44	0.00681	6.87e-05	7.6e-06
TFLINK	B cell leukemia/lymphoma 11B(Bcl11b)	0.9259	50	54	14126	21119	1.13e-05	0.000152	1.38	0.00697	6.87e-05	8.12e-06
TFLINK	v-myc avian myelocytomatosis viral related oncogene, neuroblastoma derived(Mycn)	0.5926	32	54	6267	21119	1.2e-05	0.000154	2	0.00738	6.96e-05	5.91e-06
TFLINK	E1A binding protein p300(Ep300)	0.9815	53	54	16180	21119	1.25e-05	0.000154	1.28	0.00769	6.96e-05	9.72e-06
TFLINK	fos-like antigen 2(Fosl2)	0.6111	33	54	6629	21119	1.25e-05	0.000154	1.95	0.00771	6.96e-05	6.33e-06
TFLINK	zinc finger protein of the cerebellum 3(Zic3)	0.6111	33	54	6632	21119	1.26e-05	0.000154	1.95	0.00779	6.96e-05	6.4e-06
TFLINK	signal transducer and activator of transcription 5B(Stat5b)	0.8519	46	54	12017	21119	1.27e-05	0.000154	1.5	0.00782	6.96e-05	8.41e-06
TFLINK	nuclear receptor subfamily 1, group H, member 3(Nr1h3)	0.7593	41	54	9743	21119	1.3e-05	0.000155	1.65	0.00804	7.02e-05	7.85e-06
TFLINK	runt related transcription factor 2(Runx2)	0.9259	50	54	14210	21119	1.44e-05	0.000169	1.38	0.0089	7.63e-05	1.04e-05
TFLINK	trans-acting transcription factor 1(Sp1)	0.8333	45	54	11598	21119	1.54e-05	0.000176	1.52	0.00947	7.97e-05	1.01e-05
TFLINK	myogenin(Myog)	0.7778	42	54	10240	21119	1.59e-05	0.000179	1.6	0.00978	8.08e-05	9.81e-06
TFLINK	TATA-box binding protein associated factor 2(Taf2)	0.6667	36	54	7823	21119	1.71e-05	0.000187	1.8	0.0105	8.48e-05	9.39e-06
TFLINK	nuclear factor I/A(Nfia)	0.7593	41	54	9837	21119	1.73e-05	0.000187	1.63	0.0107	8.48e-05	1.05e-05
TFLINK	transcription factor 12(Tcf12)	0.9444	51	54	14890	21119	1.76e-05	0.000187	1.34	0.0108	8.48e-05	1.31e-05
TFLINK	nuclear receptor co-repressor 1(Ncor1)	0.9074	49	54	13728	21119	1.89e-05	0.000198	1.4	0.0117	8.94e-05	1.35e-05
TFLINK	hairy/enhancer-of-split related with YRPW motif 2(Hey2)	0.8333	45	54	11674	21119	1.92e-05	0.000198	1.51	0.0118	8.94e-05	1.26e-05
TFLINK	T-box 5(Tbx5)	0.8889	48	54	13193	21119	1.96e-05	0.000199	1.42	0.012	8.99e-05	1.37e-05
TFLINK	histone deacetylase 3(Hdac3)	0.8704	47	54	12680	21119	2.01e-05	0.000201	1.45	0.0124	9.1e-05	1.38e-05
TFLINK	RE1-silencing transcription factor(Rest)	0.8148	44	54	11281	21119	2.39e-05	0.000235	1.53	0.0147	0.000106	1.56e-05
TFLINK	zinc finger and BTB domain containing 17(Zbtb17)	0.7778	42	54	10393	21119	2.49e-05	0.000239	1.58	0.0153	0.000108	1.56e-05
TFLINK	multiple endocrine neoplasia 1(Men1)	0.7963	43	54	10840	21119	2.51e-05	0.000239	1.55	0.0154	0.000108	1.6e-05
TFLINK	myogenic factor 5(Myf5)	0.4444	24	54	3918	21119	2.65e-05	0.000248	2.4	0.0163	0.000112	1.09e-05
TFLINK	growth factor independent 1 transcription repressor(Gfi1)	0.9259	50	54	14427	21119	2.7e-05	0.000248	1.36	0.0166	0.000112	1.98e-05
TFLINK	signal transducer and activator of transcription 4(Stat4)	0.6852	37	54	8357	21119	2.73e-05	0.000248	1.73	0.0167	0.000112	1.56e-05
TFLINK	jun B proto-oncogene(Junb)	0.8519	46	54	12325	21119	3.06e-05	0.000274	1.46	0.0188	0.000124	2.08e-05
TFLINK	signal transducer and activator of transcription 2(Stat2)	0.7037	38	54	8794	21119	3.1e-05	0.000274	1.69	0.019	0.000124	1.81e-05
TFLINK	nuclear receptor subfamily 1, group D, member 1(Nr1d1)	0.963	52	54	15783	21119	3.44e-05	0.000296	1.29	0.021	0.000134	2.66e-05
TFLINK	yes-associated protein 1(Yap1)	0.8519	46	54	12367	21119	3.44e-05	0.000296	1.45	0.0211	0.000134	2.35e-05
TFLINK	transcription factor 7, T cell specific(Tcf7)	0.7222	39	54	9248	21119	3.59e-05	0.000304	1.65	0.022	0.000138	2.15e-05
TFLINK	nuclear factor I/B(Nfib)	0.7037	38	54	8848	21119	3.64e-05	0.000304	1.68	0.0223	0.000138	2.14e-05
TFLINK	PR domain containing 1, with ZNF domain(Prdm1)	0.8704	47	54	12897	21119	3.71e-05	0.000306	1.43	0.0227	0.000138	2.59e-05
TFLINK	SRY (sex determining region Y)-box 17(Sox17)	0.7963	43	54	10983	21119	3.76e-05	0.000306	1.53	0.023	0.000138	2.43e-05
TFLINK	ASXL transcriptional regulator 1(Asxl1)	0.6296	34	54	7327	21119	3.81e-05	0.000306	1.81	0.0233	0.000138	2.07e-05
TFLINK	pre B cell leukemia homeobox 1(Pbx1)	0.6852	37	54	8479	21119	3.95e-05	0.000313	1.71	0.0241	0.000142	2.28e-05
TFLINK	PR domain containing 13(Prdm13)	0.8148	44	54	11467	21119	4.04e-05	0.000317	1.5	0.0247	0.000143	2.67e-05
TFLINK	chromodomain helicase DNA binding protein 2(Chd2)	0.4444	24	54	4025	21119	4.15e-05	0.000321	2.33	0.0253	0.000145	1.75e-05
TFLINK	nuclear receptor coactivator 2(Ncoa2)	0.7037	38	54	8903	21119	4.28e-05	0.000327	1.67	0.0261	0.000148	2.53e-05
TFLINK	chromobox 7(Cbx7)	0.8148	44	54	11529	21119	4.8e-05	0.000357	1.49	0.0293	0.000161	3.19e-05
TFLINK	alanyl aminopeptidase, membrane(Anpep)	0.7222	39	54	9351	21119	4.83e-05	0.000357	1.63	0.0295	0.000161	2.93e-05
TFLINK	lysine (K)-specific methyltransferase 2A(Kmt2a)	0.8148	44	54	11532	21119	4.84e-05	0.000357	1.49	0.0295	0.000161	3.22e-05
TFLINK	forkhead box F1(Foxf1)	0.5741	31	54	6337	21119	4.99e-05	0.000362	1.91	0.0304	0.000164	2.57e-05
TFLINK	lysine (K)-specific demethylase 1A(Kdm1a)	0.9259	50	54	14650	21119	5.05e-05	0.000362	1.33	0.0308	0.000164	3.76e-05
TFLINK	suppressor of Ty 5, DSIF elongation factor subunit(Supt5)	0.5926	32	54	6695	21119	5.09e-05	0.000362	1.87	0.031	0.000164	2.68e-05
TFLINK	tripartite motif-containing 33(Trim33)	0.7778	42	54	10664	21119	5.37e-05	0.000377	1.54	0.0327	0.000171	3.45e-05
TFLINK	metastasis-associated gene family, member 2(Mta2)	0.8519	46	54	12596	21119	6.46e-05	0.000446	1.43	0.0392	0.000202	4.49e-05
TFLINK	nuclear receptor co-repressor 2(Ncor2)	0.9259	50	54	14741	21119	6.49e-05	0.000446	1.33	0.0394	0.000202	4.87e-05
TFLINK	estrogen receptor 2 (beta)(Esr2)	0.6852	37	54	8678	21119	7.07e-05	0.000481	1.67	0.0428	0.000218	4.19e-05
TFLINK	zinc finger, MIZ-type containing 1(Zmiz1)	0.5556	30	54	6109	21119	7.34e-05	0.000494	1.92	0.0444	0.000223	3.76e-05
TFLINK	distal-less homeobox 3(Dlx3)	0.4259	23	54	3895	21119	8.15e-05	0.000532	2.31	0.0492	0.000241	3.46e-05
TFLINK	general transcription factor IIB(Gtf2b)	0.8519	46	54	12683	21119	8.15e-05	0.000532	1.42	0.0492	0.000241	5.7e-05
TFLINK	ETS transcription factor(Erg)	0.8704	47	54	13187	21119	8.17e-05	0.000532	1.39	0.0493	0.000241	5.82e-05
TFLINK	structural maintenance of chromosomes 1A(Smc1a)	0.963	52	54	16091	21119	8.26e-05	0.000533	1.26	0.0499	0.000241	6.52e-05
TFLINK	jun proto-oncogene(Jun)	0.963	52	54	16103	21119	8.54e-05	0.000545	1.26	0.0515	0.000247	6.75e-05
TFLINK	zinc finger protein 217(Zfp217)	0.6481	35	54	7988	21119	9.05e-05	0.000572	1.71	0.0545	0.000259	5.21e-05
TFLINK	hes family bHLH transcription factor 1(Hes1)	0.463	25	54	4581	21119	0.000109	0.000679	2.13	0.065	0.000307	4.99e-05
TFLINK	CCAAT/enhancer binding protein alpha(Cebpa)	1	54	54	17792	21119	0.000112	0.000693	1.19	0.0669	0.000313	9.42e-05
TFLINK	cyclin dependent kinase 6(Cdk6)	0.7593	41	54	10529	21119	0.000122	0.000746	1.52	0.0726	0.000338	7.91e-05
TFLINK	regulatory factor X, 3 (influences HLA class II expression)(Rfx3)	0.7963	43	54	11425	21119	0.000125	0.000754	1.47	0.0744	0.000341	8.4e-05
TFLINK	RAD21 cohesin complex component(Rad21)	0.9815	53	54	16965	21119	0.000125	0.000754	1.22	0.0747	0.000341	0.000102
TFLINK	CREB binding protein(Crebbp)	0.8148	44	54	11929	21119	0.00014	0.000833	1.44	0.083	0.000377	9.62e-05
TFLINK	signal transducer and activator of transcription 5A(Stat5a)	0.9259	50	54	15041	21119	0.000146	0.000859	1.3	0.0863	0.000389	0.000112
TFLINK	nuclear receptor subfamily 3, group C, member 1(Nr3c1)	1	54	54	17884	21119	0.000147	0.000859	1.18	0.0871	0.000389	0.000125
TFLINK	Friend leukemia integration 1(Fli1)	0.9444	51	54	15713	21119	0.000175	0.00101	1.27	0.103	0.000458	0.000137
TFLINK	MAF bZIP transcription factor(Maf)	0.4259	23	54	4107	21119	0.000184	0.00105	2.19	0.108	0.000476	8.22e-05
TFLINK	Kruppel-like transcription factor 5(Klf5)	0.6667	36	54	8631	21119	0.000186	0.00106	1.63	0.109	0.000478	0.000112
TFLINK	E74-like factor 5(Elf5)	0.7593	41	54	10709	21119	0.000195	0.0011	1.5	0.114	0.000496	0.000129
TFLINK	mediator complex subunit 12(Med12)	0.8704	47	54	13535	21119	0.000203	0.00113	1.36	0.118	0.000511	0.000148
TFLINK	TEA domain family member 4(Tead4)	0.8704	47	54	13547	21119	0.000209	0.00115	1.36	0.121	0.000522	0.000153
TFLINK	orthodenticle homeobox 2(Otx2)	0.8704	47	54	13582	21119	0.000228	0.00125	1.35	0.132	0.000565	0.000167
TFLINK	myogenic differentiation 1(Myod1)	0.8704	47	54	13593	21119	0.000235	0.00127	1.35	0.135	0.000576	0.000172
TFLINK	Kruppel-like transcription factor 3 (basic)(Klf3)	0.5741	31	54	6844	21119	0.000238	0.00128	1.77	0.137	0.000579	0.000132
TFLINK	NK2 homeobox 5(Nkx2-5)	0.463	25	54	4811	21119	0.000242	0.00129	2.03	0.139	0.000584	0.000117
TFLINK	non-SMC condensin II complex, subunit D3(Ncapd3)	0.7037	38	54	9565	21119	0.000265	0.0014	1.55	0.151	0.000634	0.000168
TFLINK	ATRX, chromatin remodeler(Atrx)	0.7407	40	54	10405	21119	0.000269	0.00141	1.5	0.153	0.000638	0.000177
TFLINK	GATA binding protein 3(Gata3)	0.8333	45	54	12669	21119	0.000276	0.00144	1.39	0.157	0.000649	0.000197
TFLINK	hypoxia inducible factor 1, alpha subunit(Hif1a)	0.4259	23	54	4242	21119	0.000298	0.00154	2.12	0.169	0.000696	0.000138
TFLINK	lysine (K)-specific methyltransferase 2D(Kmt2d)	0.8889	48	54	14215	21119	0.000303	0.00155	1.32	0.171	0.000702	0.000228
TFLINK	cyclin dependent kinase 9(Cdk9)	0.6111	33	54	7669	21119	0.000308	0.00156	1.68	0.174	0.000708	0.00018
TFLINK	E74 like ETS transcription factor 1(Elf1)	0.7037	38	54	9631	21119	0.000314	0.00157	1.54	0.176	0.000709	0.0002
TFLINK	T-box 3(Tbx3)	0.9074	49	54	14769	21119	0.000314	0.00157	1.3	0.177	0.000709	0.000241
TFLINK	SRY (sex determining region Y)-box 9(Sox9)	0.7593	41	54	10941	21119	0.00035	0.00173	1.47	0.195	0.000784	0.000236
TFLINK	ring finger protein 2(Rnf2)	0.963	52	54	16624	21119	0.000355	0.00175	1.22	0.198	0.00079	0.00029
TFLINK	YY1 transcription factor(Yy1)	0.8333	45	54	12789	21119	0.000371	0.00181	1.38	0.205	0.000817	0.000267
TFLINK	aryl hydrocarbon receptor nuclear translocator 2(Arnt2)	0.8148	44	54	12319	21119	0.000374	0.00181	1.4	0.206	0.000817	0.000265
TFLINK	dpy-30, histone methyltransferase complex regulatory subunit(Dpy30)	0.7037	38	54	9715	21119	0.000388	0.00186	1.53	0.213	0.000842	0.00025
TFLINK	basic helix-loop-helix family, member e40(Bhlhe40)	0.7778	42	54	11433	21119	0.000397	0.00189	1.44	0.218	0.000856	0.000273
TFLINK	human immunodeficiency virus type I enhancer binding protein 3(Hivep3)	0.7222	39	54	10165	21119	0.000424	0.002	1.5	0.231	0.000905	0.000279
TFLINK	SMAD family member 4(Smad4)	0.7593	41	54	11025	21119	0.00043	0.00202	1.45	0.234	0.000912	0.000292
TFLINK	zinc finger and BTB domain containing 16(Zbtb16)	0.5185	28	54	5999	21119	0.000437	0.00203	1.83	0.237	0.00092	0.000235
TFLINK	ets variant 6(Etv6)	0.7963	43	54	11930	21119	0.000445	0.00206	1.41	0.241	0.00093	0.000312
TFLINK	progesterone receptor(Pgr)	0.7593	41	54	11047	21119	0.000454	0.00207	1.45	0.245	0.000935	0.000309
TFLINK	POU domain, class 5, transcription factor 1(Pou5f1)	0.9815	53	54	17425	21119	0.000454	0.00207	1.19	0.245	0.000935	0.000381
TFLINK	peroxisome proliferator activated receptor alpha(Ppara)	0.8704	47	54	13863	21119	0.000458	0.00207	1.33	0.247	0.000936	0.000343
TFLINK	Kruppel-like transcription factor 1 (erythroid)(Klf1)	0.5	27	54	5682	21119	0.00047	0.0021	1.86	0.252	0.000952	0.000248
TFLINK	MYC-associated zinc finger protein (purine-binding transcription factor)(Maz)	0.463	25	54	5018	21119	0.000473	0.0021	1.95	0.254	0.000952	0.000237
TFLINK	mediator complex subunit 1(Med1)	0.9259	50	54	15499	21119	0.000476	0.00211	1.26	0.255	0.000953	0.000375
TFLINK	CREB regulated transcription coactivator 2(Crtc2)	0.5556	30	54	6757	21119	0.000511	0.00224	1.74	0.271	0.00101	0.000289
TFLINK	clock circadian regulator(Clock)	0.7037	38	54	9838	21119	0.000526	0.00229	1.51	0.278	0.00104	0.000343
TFLINK	transcription factor 7 like 1 (T cell specific, HMG box)(Tcf7l1)	0.5	27	54	5727	21119	0.000536	0.00232	1.84	0.283	0.00105	0.000285
TFLINK	myelocytomatosis oncogene(Myc)	0.963	52	54	16786	21119	0.000546	0.00235	1.21	0.287	0.00106	0.000449
TFLINK	lysine (K)-specific demethylase 6A(Kdm6a)	0.8333	45	54	12960	21119	0.00056	0.00239	1.36	0.293	0.00108	0.000408
TFLINK	Sp7 transcription factor 7(Sp7)	0.5926	32	54	7525	21119	0.000567	0.00241	1.66	0.296	0.00109	0.000335
TFLINK	retinoid X receptor alpha(Rxra)	0.9815	53	54	17515	21119	0.000581	0.00244	1.18	0.302	0.0011	0.00049
TFLINK	AT-rich interaction domain 3A(Arid3a)	0.7222	39	54	10296	21119	0.000583	0.00244	1.48	0.303	0.0011	0.000388
TFLINK	recombination signal binding protein for immunoglobulin kappa J region(Rbpj)	0.7222	39	54	10317	21119	0.000613	0.00255	1.48	0.316	0.00115	0.000409
TFLINK	GATA binding protein 2(Gata2)	0.8889	48	54	14506	21119	0.00062	0.00256	1.29	0.319	0.00116	0.000476
TFLINK	bromodomain containing 4(Brd4)	0.963	52	54	16840	21119	0.000628	0.00258	1.21	0.322	0.00117	0.000519
TFLINK	forkhead box O3(Foxo3)	0.5926	32	54	7572	21119	0.000641	0.00261	1.65	0.328	0.00118	0.000381
TFLINK	CCAAT/enhancer binding protein beta(Cebpb)	0.9815	53	54	17577	21119	0.000688	0.00278	1.18	0.347	0.00126	0.000582
TFLINK	SET domain containing 1A(Setd1a)	0.8148	44	54	12582	21119	0.0007	0.00281	1.37	0.352	0.00127	0.000506
TFLINK	paired box 5(Pax5)	0.7963	43	54	12124	21119	0.000705	0.00282	1.39	0.354	0.00127	0.000503
TFLINK	host cell factor C1(Hcfc1)	0.7593	41	54	11235	21119	0.00071	0.00282	1.43	0.356	0.00127	0.000491
TFLINK	Meis homeobox 1(Meis1)	0.7593	41	54	11262	21119	0.000756	0.00298	1.42	0.374	0.00135	0.000524
TFLINK	nuclear receptor subfamily 1, group D, member 2(Nr1d2)	0.6481	35	54	8801	21119	0.00079	0.0031	1.56	0.387	0.0014	0.0005
TFLINK	achaete-scute family bHLH transcription factor 1(Ascl1)	0.7222	39	54	10457	21119	0.000854	0.00332	1.46	0.411	0.0015	0.000577
TFLINK	notch 1(Notch1)	0.6481	35	54	8839	21119	0.000867	0.00335	1.55	0.415	0.00152	0.00055
TFLINK	vitamin D (1,25-dihydroxyvitamin D3) receptor(Vdr)	0.8704	47	54	14134	21119	0.000874	0.00336	1.3	0.418	0.00152	0.000666
TFLINK	TATA-box binding protein associated factor 12(Taf12)	0.7037	38	54	10065	21119	0.000905	0.00346	1.48	0.429	0.00156	0.000604
TFLINK	T cell acute lymphocytic leukemia 1(Tal1)	0.7593	41	54	11342	21119	0.00091	0.00346	1.41	0.431	0.00156	0.000635
TFLINK	TEA domain family member 1(Tead1)	0.6296	34	54	8488	21119	0.000951	0.00359	1.57	0.445	0.00162	0.000597
TFLINK	bromodomain containing 2(Brd2)	0.8519	46	54	13683	21119	0.000976	0.00365	1.31	0.454	0.00165	0.000736
TFLINK	SHOX homeobox 2(Shox2)	0.7407	40	54	10941	21119	0.000979	0.00365	1.43	0.455	0.00165	0.000675
TFLINK	runt related transcription factor 1(Runx1)	0.963	52	54	17017	21119	0.000993	0.00368	1.2	0.459	0.00167	0.000828
TFLINK	estrogen receptor 1 (alpha)(Esr1)	0.8889	48	54	14730	21119	0.00106	0.00389	1.27	0.48	0.00176	0.000822
TFLINK	lysine (K)-specific demethylase 2B(Kdm2b)	0.8148	44	54	12773	21119	0.00109	0.00398	1.35	0.49	0.0018	0.000797
TFLINK	zinc finger and BTB domain containing 2(Zbtb2)	0.4444	24	54	4967	21119	0.00109	0.00398	1.89	0.491	0.0018	0.000564
TFLINK	core binding factor beta(Cbfb)	0.7037	38	54	10167	21119	0.00115	0.00415	1.46	0.508	0.00188	0.000772
TFLINK	forkhead box A2(Foxa2)	0.8333	45	54	13278	21119	0.00117	0.0042	1.33	0.516	0.0019	0.000874
TFLINK	E2F transcription factor 3(E2f3)	0.5185	28	54	6356	21119	0.00117	0.0042	1.72	0.516	0.0019	0.000666
TFLINK	spalt like transcription factor 4(Sall4)	0.6481	35	54	8969	21119	0.00118	0.0042	1.53	0.519	0.0019	0.000761
TFLINK	TATA box binding protein(Tbp)	0.9259	50	54	15882	21119	0.00122	0.00431	1.23	0.53	0.00195	0.000984
TFLINK	lysine (K)-specific methyltransferase 2C(Kmt2c)	0.7222	39	54	10617	21119	0.00123	0.00433	1.44	0.534	0.00196	0.000845
TFLINK	polybromo 1(Pbrm1)	0.7593	41	54	11480	21119	0.00124	0.00434	1.4	0.537	0.00196	0.000879
TFLINK	nuclear receptor subfamily 4, group A, member 1(Nr4a1)	0.8704	47	54	14290	21119	0.00125	0.00434	1.29	0.54	0.00196	0.000965
TFLINK	GATA binding protein 4(Gata4)	0.8519	46	54	13793	21119	0.00125	0.00434	1.3	0.54	0.00196	0.000953
TFLINK	Nanog homeobox(Nanog)	0.963	52	54	17128	21119	0.00132	0.00453	1.19	0.558	0.00205	0.00111
TFLINK	thymocyte selection-associated high mobility group box(Tox)	0.4444	24	54	5049	21119	0.00138	0.00473	1.86	0.576	0.00214	0.000726
TFLINK	transcriptional regulator, SIN3A (yeast)(Sin3a)	0.7593	41	54	11545	21119	0.00144	0.00489	1.39	0.59	0.00221	0.00102
TFLINK	membrane associated guanylate kinase, WW and PDZ domain containing 1(Magi1)	0.6667	36	54	9477	21119	0.00152	0.00515	1.49	0.611	0.00233	0.00101
TFLINK	ubiquitin specific peptidase 16(Usp16)	0.5556	30	54	7181	21119	0.00154	0.00517	1.63	0.614	0.00234	0.000921
TFLINK	pancreas specific transcription factor, 1a(Ptf1a)	0.7037	38	54	10302	21119	0.00155	0.0052	1.44	0.618	0.00235	0.00106
TFLINK	SNF2 related chromatin remodeling ATPase with DExD box 1(Smarcad1)	0.7963	43	54	12475	21119	0.00156	0.0052	1.35	0.62	0.00235	0.00114
TFLINK	nuclear respiratory factor 1(Nrf1)	0.7593	41	54	11586	21119	0.00157	0.0052	1.38	0.623	0.00235	0.00112
TFLINK	chromodomain helicase DNA binding protein 8(Chd8)	0.5926	32	54	7936	21119	0.00158	0.0052	1.58	0.624	0.00235	0.000983
TFLINK	neurogenic differentiation 2(Neurod2)	0.6111	33	54	8325	21119	0.00161	0.00528	1.55	0.632	0.00239	0.00102
TFLINK	peroxisome proliferator activated receptor gamma(Pparg)	0.9815	53	54	17904	21119	0.00165	0.00536	1.16	0.639	0.00243	0.00142
TFLINK	nuclear transcription factor-Y alpha(Nfya)	0.5185	28	54	6506	21119	0.00172	0.00559	1.68	0.656	0.00253	0.001
TFLINK	early B cell factor 2(Ebf2)	0.8889	48	54	14946	21119	0.00173	0.00559	1.26	0.658	0.00253	0.00137
TFLINK	Max protein(Max)	0.6296	34	54	8763	21119	0.00181	0.00577	1.52	0.675	0.00261	0.00117
TFLINK	CCAAT/enhancer binding protein delta(Cebpd)	0.4259	23	54	4815	21119	0.00182	0.00577	1.87	0.675	0.00261	0.000947
TFLINK	zinc finger protein of the cerebellum 2(Zic2)	0.7963	43	54	12545	21119	0.00182	0.00577	1.34	0.676	0.00261	0.00134
TFLINK	forkhead box A1(Foxa1)	0.7222	39	54	10803	21119	0.00186	0.00588	1.41	0.684	0.00266	0.0013
TFLINK	CXXC finger protein 1(Cxxc1)	0.6296	34	54	8800	21119	0.00197	0.0062	1.51	0.705	0.0028	0.00128
TFLINK	SET and MYND domain containing 3(Smyd3)	0.7037	38	54	10420	21119	0.00201	0.00629	1.43	0.713	0.00285	0.00139
TFLINK	activating transcription factor 4(Atf4)	0.4815	26	54	5888	21119	0.00214	0.00664	1.73	0.734	0.003	0.00121
TFLINK	oligodendrocyte transcription factor 2(Olig2)	0.7593	41	54	11729	21119	0.00215	0.00664	1.37	0.736	0.003	0.00155
TFLINK	ASH2 like histone lysine methyltransferase complex subunit(Ash2l)	0.3704	20	54	3917	21119	0.00219	0.00674	2	0.742	0.00305	0.00106
TFLINK	transducin (beta)-like 1 X-linked(Tbl1x)	0.6481	35	54	9248	21119	0.00223	0.00682	1.48	0.748	0.00309	0.00148
TFLINK	CCCTC-binding factor(Ctcf)	1	54	54	18833	21119	0.00229	0.00698	1.12	0.758	0.00316	0.00204
TFLINK	upstream binding transcription factor, RNA polymerase I(Ubtf)	0.4815	26	54	5923	21119	0.00233	0.00708	1.72	0.765	0.0032	0.00133
TFLINK	cyclin dependent kinase 7(Cdk7)	0.5556	30	54	7371	21119	0.00242	0.00731	1.59	0.777	0.0033	0.00149
TFLINK	zinc finger protein of the cerebellum 1(Zic1)	0.4074	22	54	4594	21119	0.00245	0.00732	1.87	0.781	0.00331	0.00127
TFLINK	catalase(Cat)	0.537	29	54	7011	21119	0.00246	0.00732	1.62	0.782	0.00331	0.00149
TFLINK	early growth response 1(Egr1)	0.2963	16	54	2751	21119	0.00246	0.00732	2.27	0.782	0.00331	0.00105
TFLINK	Kruppel-like transcription factor 4 (gut)(Klf4)	0.9074	49	54	15635	21119	0.00248	0.00735	1.23	0.785	0.00333	0.00201
TFLINK	RNA binding protein, fox-1 homolog (C. elegans) 2(Rbfox2)	0.6481	35	54	9361	21119	0.00285	0.00839	1.46	0.829	0.0038	0.00191
TFLINK	neurogenin 2(Neurog2)	0.7407	40	54	11435	21119	0.00288	0.00846	1.37	0.833	0.00383	0.00208
TFLINK	ets variant 4(Etv4)	0.3519	19	54	3701	21119	0.00293	0.00854	2.01	0.837	0.00386	0.00141
TFLINK	negative elongation factor complex member B(Nelfb)	0.5741	31	54	7837	21119	0.00299	0.0087	1.55	0.844	0.00394	0.00189
TFLINK	negative elongation factor complex member A, Whsc2(Nelfa)	0.8148	44	54	13260	21119	0.00313	0.00904	1.3	0.856	0.00409	0.00238
TFLINK	tripartite motif-containing 28(Trim28)	0.6852	37	54	10237	21119	0.00328	0.00945	1.41	0.869	0.00428	0.00228
TFLINK	retinoic acid receptor, beta(Rarb)	0.4815	26	54	6074	21119	0.00339	0.00972	1.67	0.878	0.0044	0.00198
TFLINK	structural maintenance of chromosomes 5(Smc5)	0.2963	16	54	2847	21119	0.00344	0.00982	2.2	0.882	0.00444	0.00152
TFLINK	SUZ12 polycomb repressive complex 2 subunit(Suz12)	0.9259	50	54	16341	21119	0.00354	0.01	1.2	0.888	0.00454	0.00294
TFLINK	PHD finger protein 5A(Phf5a)	0.5741	31	54	7914	21119	0.00355	0.01	1.53	0.889	0.00454	0.00227
TFLINK	protein inhibitor of activated STAT 2(Pias2)	0.4444	24	54	5406	21119	0.0036	0.0101	1.74	0.893	0.00458	0.00202
TFLINK	stimulated by retinoic acid gene 8(Stra8)	0.4074	22	54	4738	21119	0.00363	0.0102	1.82	0.895	0.0046	0.00194
TFLINK	SRY (sex determining region Y)-box 2(Sox2)	0.9444	51	54	16929	21119	0.00365	0.0102	1.18	0.896	0.0046	0.00309
TFLINK	Spi-1 proto-oncogene(Spi1)	1	54	54	19001	21119	0.00367	0.0102	1.11	0.897	0.0046	0.0033
TFLINK	nuclear receptor coactivator 3(Ncoa3)	0.6667	36	54	9900	21119	0.0038	0.0105	1.42	0.905	0.00475	0.00262
TFLINK	POU domain, class 2, transcription factor 3(Pou2f3)	0.2963	16	54	2891	21119	0.00399	0.011	2.16	0.916	0.00497	0.00179
TFLINK	lysine (K)-specific demethylase 4C(Kdm4c)	0.7778	42	54	12477	21119	0.00405	0.0111	1.32	0.919	0.00502	0.00303
TFLINK	methyl CpG binding protein 2(Mecp2)	0.5926	32	54	8368	21119	0.00416	0.0113	1.5	0.924	0.0051	0.00272
TFLINK	structural maintenance of chromosomes 3(Smc3)	0.6852	37	54	10353	21119	0.00417	0.0113	1.4	0.925	0.0051	0.00293
TFLINK	SNF2 related chromatin remodeling ATPase 5(Smarca5)	0.463	25	54	5811	21119	0.00417	0.0113	1.68	0.925	0.0051	0.00242
TFLINK	retinoic acid receptor, alpha(Rara)	0.8333	45	54	13871	21119	0.00419	0.0113	1.27	0.926	0.0051	0.00326
TFLINK	atonal bHLH transcription factor 1(Atoh1)	0.6296	34	54	9152	21119	0.00422	0.0113	1.45	0.927	0.00512	0.00285
TFLINK	sine oculis-related homeobox 4(Six4)	0.6852	37	54	10363	21119	0.00425	0.0113	1.4	0.929	0.00513	0.00299
TFLINK	nuclear receptor subfamily 6, group A, member 1(Nr6a1)	0.6481	35	54	9556	21119	0.00429	0.0114	1.43	0.93	0.00515	0.00293
TFLINK	nuclear receptor binding SET domain protein 3(Nsd3)	0.5556	30	54	7639	21119	0.00442	0.0117	1.54	0.935	0.00529	0.00281
TFLINK	early growth response 2(Egr2)	0.537	29	54	7277	21119	0.00451	0.0119	1.56	0.939	0.00537	0.00282
TFLINK	RAD51 recombinase(Rad51)	0.5926	32	54	8408	21119	0.00453	0.0119	1.49	0.94	0.00538	0.00298
TFLINK	myocyte enhancer factor 2A(Mef2a)	0.5185	28	54	6924	21119	0.00464	0.0121	1.58	0.944	0.00546	0.00286
TFLINK	DNA meiotic recombinase 1(Dmc1)	0.7593	41	54	12103	21119	0.00464	0.0121	1.32	0.944	0.00546	0.00345
TFLINK	Ets2 repressor factor(Erf)	0.5	27	54	6572	21119	0.00474	0.0123	1.61	0.947	0.00555	0.00287
TFLINK	zinc finger protein, multitype 1(Zfpm1)	0.4259	23	54	5203	21119	0.00506	0.013	1.73	0.957	0.0059	0.00284
TFLINK	caudal type homeobox 2(Cdx2)	0.9074	49	54	15972	21119	0.00519	0.0133	1.2	0.96	0.00603	0.00429
TFLINK	transcriptional regulator, SIN3B (yeast)(Sin3b)	0.2778	15	54	2691	21119	0.00546	0.0139	2.18	0.966	0.00629	0.00242
TFLINK	tet methylcytosine dioxygenase 2(Tet2)	0.8148	44	54	13535	21119	0.00546	0.0139	1.27	0.966	0.00629	0.00424
TFLINK	tet methylcytosine dioxygenase 1(Tet1)	0.8704	47	54	14996	21119	0.00575	0.0146	1.23	0.972	0.0066	0.00464
TFLINK	POU domain, class 2, transcription factor 1(Pou2f1)	0.5556	30	54	7781	21119	0.00597	0.0151	1.51	0.975	0.00683	0.00387
TFLINK	cyclin Y(Ccny)	0.5	27	54	6686	21119	0.0061	0.0154	1.58	0.977	0.00695	0.00376
TFLINK	hairy/enhancer-of-split related with YRPW motif 1(Hey1)	0.7778	42	54	12704	21119	0.00634	0.0159	1.29	0.98	0.00718	0.00483
TFLINK	estrogen related receptor, alpha(Esrra)	0.3889	21	54	4641	21119	0.00664	0.0166	1.77	0.984	0.00749	0.00363
TFLINK	basic helix-loop-helix family, member a15(Bhlha15)	0.3519	19	54	3997	21119	0.00681	0.0169	1.86	0.985	0.00765	0.00354
TFLINK	zinc finger protein 143(Zfp143)	0.537	29	54	7472	21119	0.00683	0.0169	1.52	0.986	0.00765	0.00439
TFLINK	SRY (sex determining region Y)-box 3(Sox3)	0.3889	21	54	4675	21119	0.00722	0.0178	1.76	0.989	0.00803	0.00398
TFLINK	enhancer of zeste 1 polycomb repressive complex 2 subunit(Ezh1)	0.4259	23	54	5352	21119	0.00723	0.0178	1.68	0.989	0.00803	0.00417
TFLINK	lysine (K)-specific methyltransferase 2B(Kmt2b)	0.8704	47	54	15116	21119	0.00732	0.0179	1.22	0.989	0.0081	0.00596
TFLINK	IKAROS family zinc finger 3(Ikzf3)	0.2037	11	54	1660	21119	0.00755	0.0184	2.59	0.991	0.00832	0.0028
TFLINK	NK2 homeobox 1(Nkx2-1)	0.463	25	54	6097	21119	0.00804	0.0195	1.6	0.993	0.00883	0.00487
TFLINK	thyroid hormone receptor alpha(Thra)	0.3889	21	54	4734	21119	0.00834	0.0201	1.73	0.994	0.00911	0.00465
TFLINK	POU domain, class 3, transcription factor 2(Pou3f2)	0.5185	28	54	7200	21119	0.00836	0.0201	1.52	0.994	0.00911	0.00535
TFLINK	E2F transcription factor 1(E2f1)	0.6852	37	54	10720	21119	0.00851	0.0204	1.35	0.995	0.00924	0.00618
TFLINK	WT1 transcription factor(Wt1)	0.3889	21	54	4750	21119	0.00867	0.0207	1.73	0.995	0.00937	0.00485
TFLINK	forkhead box P1(Foxp1)	0.3889	21	54	4753	21119	0.00873	0.0208	1.73	0.996	0.0094	0.00489
TFLINK	RAR-related orphan receptor gamma(Rorc)	0.537	29	54	7604	21119	0.00894	0.0212	1.49	0.996	0.00957	0.00584
TFLINK	estrogen-related receptor gamma(Esrrg)	0.3889	21	54	4765	21119	0.00898	0.0212	1.72	0.996	0.00957	0.00504
TFLINK	runt related transcription factor 3(Runx3)	0.5556	30	54	7983	21119	0.00899	0.0212	1.47	0.996	0.00957	0.00596
TFLINK	elongin BC and polycomb repressive complex 2 associated protein(Epop)	0.7407	40	54	12033	21119	0.00931	0.0218	1.3	0.997	0.00987	0.00704
TFLINK	homeobox D13(Hoxd13)	0.1296	7	54	731	21119	0.00971	0.0226	3.75	0.998	0.0102	0.00249
TFLINK	polycomb group ring finger 3(Pcgf3)	0.1481	8	54	959	21119	0.00971	0.0226	3.26	0.998	0.0102	0.00286
TFLINK	major facilitator superfamily domain containing 11(Mfsd11)	0.7037	38	54	11212	21119	0.0098	0.0227	1.33	0.998	0.0103	0.00725
TFLINK	hepatic nuclear factor 4, alpha(Hnf4a)	0.6296	34	54	9583	21119	0.00985	0.0228	1.39	0.998	0.0103	0.00694
TFLINK	transcription factor AP-2, gamma(Tfap2c)	0.8333	45	54	14313	21119	0.00996	0.0229	1.23	0.998	0.0104	0.008
TFLINK	CCCTC-binding factor like(Ctcfl)	0.6296	34	54	9597	21119	0.0101	0.0232	1.39	0.998	0.0105	0.00714
TFLINK	single-minded family bHLH transcription factor 2(Sim2)	0.3889	21	54	4836	21119	0.0106	0.0242	1.7	0.999	0.0109	0.00604
TFLINK	elongation factor RNA polymerase II-like 3(Ell3)	0.1852	10	54	1478	21119	0.0106	0.0242	2.65	0.999	0.0109	0.00385
TFLINK	small ubiquitin-like modifier 2(Sumo2)	0.4815	26	54	6598	21119	0.0109	0.0246	1.54	0.999	0.0111	0.00685
TFLINK	chromobox 8(Cbx8)	0.4815	26	54	6607	21119	0.0111	0.025	1.54	0.999	0.0113	0.00698
TFLINK	dipeptidase 2(Dpep2)	0.3704	20	54	4524	21119	0.0112	0.0252	1.73	0.999	0.0114	0.00627
TFLINK	NK6 homeobox 1(Nkx6-1)	0.3333	18	54	3868	21119	0.0113	0.0252	1.82	0.999	0.0114	0.00596
TFLINK	basic helix-loop-helix ARNT like 1(Bmal1)	0.7222	39	54	11752	21119	0.0121	0.0271	1.3	0.999	0.0123	0.00917
TFLINK	heart and neural crest derivatives expressed 2(Hand2)	0.6852	37	54	10931	21119	0.0125	0.0278	1.32	1	0.0126	0.00925
TFLINK	TATA box binding protein-like 1(Tbpl1)	0.6111	33	54	9341	21119	0.0131	0.029	1.38	1	0.0131	0.00923
TFLINK	autoimmune regulator(Aire)	0.3519	19	54	4266	21119	0.0134	0.0295	1.74	1	0.0134	0.0074
TFLINK	cysteine-rich with EGF-like domains 1(Creld1)	0.1667	9	54	1272	21119	0.0134	0.0295	2.77	1	0.0134	0.00463
TFLINK	sine oculis-related homeobox 2(Six2)	0.5926	32	54	8992	21119	0.0141	0.031	1.39	1	0.0141	0.00989
TFLINK	hes family bHLH transcription factor 5(Hes5)	0.2963	16	54	3319	21119	0.0142	0.0311	1.89	1	0.0142	0.00724
TFLINK	zinc finger protein 281(Zfp281)	0.5926	32	54	9003	21119	0.0144	0.0314	1.39	1	0.0144	0.0101
TFLINK	LIM homeobox protein 2(Lhx2)	0.5556	30	54	8266	21119	0.0153	0.0333	1.42	1	0.0153	0.0105
TFLINK	chromodomain helicase DNA binding protein 7(Chd7)	0.2593	14	54	2729	21119	0.0154	0.0334	2.01	1	0.0154	0.00738
TFLINK	homeobox B4(Hoxb4)	0.4259	23	54	5715	21119	0.0159	0.0343	1.57	1	0.0159	0.00979
TFLINK	basic helix-loop-helix family, member e41(Bhlhe41)	0.3519	19	54	4342	21119	0.016	0.0343	1.71	1	0.016	0.00898
TFLINK	developmental pluripotency associated 4(Dppa4)	0.7407	40	54	12338	21119	0.016	0.0343	1.27	1	0.016	0.0124
TFLINK	MAF bZIP transcription factor B(Mafb)	0.3148	17	54	3695	21119	0.0164	0.0349	1.8	1	0.0164	0.00874
TFLINK	neurogenic differentiation 1(Neurod1)	0.463	25	54	6460	21119	0.0169	0.036	1.51	1	0.0169	0.0108
TFLINK	activating transcription factor 2(Atf2)	0.5185	28	54	7577	21119	0.0174	0.0368	1.45	1	0.0174	0.0117
TFLINK	homeobox A13(Hoxa13)	0.2222	12	54	2175	21119	0.0176	0.0371	2.16	1	0.0176	0.00779
TFLINK	cone-rod homeobox(Crx)	0.2037	11	54	1898	21119	0.0183	0.0385	2.27	1	0.0183	0.00771
TFLINK	PR domain containing 16(Prdm16)	0.4259	23	54	5793	21119	0.0187	0.0391	1.55	1	0.0187	0.0116
TFLINK	forkhead box N1(Foxn1)	0.0926	5	54	406	21119	0.0188	0.0392	4.82	1	0.0188	0.00374
TFLINK	mediator complex subunit 26(Med26)	0.2593	14	54	2800	21119	0.0188	0.0392	1.96	1	0.0188	0.00921
TFLINK	homeobox D11(Hoxd11)	0.3148	17	54	3756	21119	0.019	0.0394	1.77	1	0.019	0.0103
TFLINK	ets homologous factor(Ehf)	0.2593	14	54	2805	21119	0.0191	0.0395	1.95	1	0.0191	0.00936
TFLINK	nuclear receptor subfamily 1, group H, member 4(Nr1h4)	0.3704	20	54	4773	21119	0.0196	0.0404	1.64	1	0.0196	0.0115
TFLINK	AF4/FMR2 family, member 3(Aff3)	0.4815	26	54	6908	21119	0.0198	0.0407	1.47	1	0.0198	0.013
TFLINK	C-C motif chemokine ligand 5(Ccl5)	0.1667	9	54	1367	21119	0.0199	0.0407	2.57	1	0.0199	0.00736
TFLINK	interferon regulatory factor 5(Irf5)	0.2778	15	54	3139	21119	0.0202	0.0413	1.87	1	0.0202	0.0103
TFLINK	TGFB-induced factor homeobox 1(Tgif1)	0.3333	18	54	4128	21119	0.0209	0.0426	1.71	1	0.0209	0.0118
TFLINK	forkhead box O1(Foxo1)	0.4815	26	54	6943	21119	0.0211	0.0429	1.46	1	0.0211	0.014
TFLINK	MAX interactor 1, dimerization protein(Mxi1)	0.463	25	54	6633	21119	0.0234	0.0474	1.47	1	0.0234	0.0154
TFLINK	Pbx/knotted 1 homeobox(Pknox1)	0.3148	17	54	3853	21119	0.0237	0.0479	1.73	1	0.0237	0.0132
TFLINK	sirtuin 6(Sirt6)	0.4074	22	54	5573	21119	0.0242	0.0487	1.54	1	0.0242	0.0151
TFLINK	GATA binding protein 1(Gata1)	0.537	29	54	8158	21119	0.0248	0.0497	1.39	1	0.0248	0.0173
TFLINK	testis expressed gene 10(Tex10)	0.1852	10	54	1714	21119	0.0256	0.0512	2.28	1	0.0256	0.0107
TFLINK	chromatin assembly factor 1, subunit B(Chaf1b)	0.3704	20	54	4906	21119	0.0258	0.0513	1.59	1	0.0258	0.0155
TFLINK	regulatory factor X, 1 (influences HLA class II expression)(Rfx1)	0.7963	43	54	13941	21119	0.0259	0.0514	1.21	1	0.0259	0.0211
TFLINK	GATA binding protein 6(Gata6)	0.3889	21	54	5269	21119	0.0266	0.0525	1.56	1	0.0266	0.0164
TFLINK	twist basic helix-loop-helix transcription factor 2(Twist2)	0.5926	32	54	9383	21119	0.0275	0.0542	1.33	1	0.0275	0.02
TFLINK	structure specific recognition protein 1(Ssrp1)	0.3519	19	54	4612	21119	0.0285	0.0561	1.61	1	0.0285	0.017
TFLINK	myeloblastosis oncogene-like 1(Mybl1)	0.3704	20	54	4975	21119	0.0296	0.0578	1.57	1	0.0296	0.018
TFLINK	chromobox 2(Cbx2)	0.2222	12	54	2352	21119	0.0296	0.0578	2	1	0.0296	0.0141
TFLINK	NK3 homeobox 1(Nkx3-1)	0.5556	30	54	8683	21119	0.0313	0.0608	1.35	1	0.0313	0.0224
TFLINK	paired box 7(Pax7)	0.3889	21	54	5356	21119	0.0314	0.0608	1.53	1	0.0314	0.0196
TFLINK	mediator complex subunit 23(Med23)	0.3889	21	54	5365	21119	0.0319	0.0617	1.53	1	0.0319	0.02
TFLINK	Leo1, Paf1/RNA polymerase II complex component(Leo1)	0.3148	17	54	3993	21119	0.0322	0.0621	1.67	1	0.0322	0.0185
TFLINK	polycomb group ring finger 6(Pcgf6)	0.6296	34	54	10281	21119	0.0323	0.0622	1.29	1	0.0323	0.0243
TFLINK	retinoblastoma binding protein 4, chromatin remodeling factor(Rbbp4)	0.4444	24	54	6455	21119	0.0327	0.0626	1.45	1	0.0327	0.0216
TFLINK	TATA-box binding protein associated factor 1(Taf1)	0.2037	11	54	2086	21119	0.0328	0.0626	2.06	1	0.0328	0.0151
TFLINK	nuclear transcription factor-Y beta(Nfyb)	0.2037	11	54	2096	21119	0.0337	0.0643	2.05	1	0.0337	0.0156
TFLINK	one cut domain, family member 2(Onecut2)	0.5556	30	54	8737	21119	0.0341	0.0647	1.34	1	0.0341	0.0246
TFLINK	IKAROS family zinc finger 2(Ikzf2)	0.2222	12	54	2411	21119	0.0347	0.0656	1.95	1	0.0347	0.0169
TFLINK	nuclear factor of activated T cells, cytoplasmic, calcineurin dependent 2(Nfatc2)	0.1296	7	54	976	21119	0.0347	0.0656	2.8	1	0.0347	0.0117
TFLINK	HNF1 homeobox A(Hnf1a)	0.7778	42	54	13697	21119	0.0356	0.0669	1.2	1	0.0356	0.0291
TFLINK	homeobox A9(Hoxa9)	0.4815	26	54	7261	21119	0.0366	0.0687	1.4	1	0.0366	0.0252
TFLINK	UTP6 small subunit processome component(Utp6)	0.4074	22	54	5807	21119	0.0373	0.0697	1.48	1	0.0373	0.0241
TFLINK	retinoic acid induced 1(Rai1)	0.3704	20	54	5131	21119	0.0396	0.0739	1.52	1	0.0396	0.0249
TFLINK	RuvB-like AAA ATPase 2(Ruvbl2)	0.1667	9	54	1564	21119	0.04	0.0744	2.25	1	0.04	0.0168
TFLINK	Scm-like with four mbt domains 1(Sfmbt1)	0.3704	20	54	5155	21119	0.0414	0.0767	1.52	1	0.0414	0.0261
TFLINK	pleiomorphic adenoma gene-like 1(Plagl1)	0.3889	21	54	5523	21119	0.0424	0.0783	1.49	1	0.0424	0.0273
TFLINK	serine and arginine-rich splicing factor 2(Srsf2)	0.2778	15	54	3468	21119	0.0434	0.08	1.69	1	0.0434	0.0244
TFLINK	spindlin 1(Spin1)	0.2222	12	54	2508	21119	0.0444	0.0816	1.87	1	0.0444	0.0225
TFLINK	enhancer of zeste 2 polycomb repressive complex 2 subunit(Ezh2)	0.8704	47	54	16119	21119	0.045	0.0825	1.14	1	0.045	0.039
TFLINK	transformation related protein 63(Trp63)	0.7407	40	54	13034	21119	0.0482	0.0878	1.2	1	0.0482	0.0392
TFLINK	TGFB-induced factor homeobox 2(Tgif2)	0.0556	3	54	140	21119	0.0483	0.0878	8.38	1	0.0483	0.00553
TFLINK	androgen receptor(Ar)	0.6111	33	54	10150	21119	0.0484	0.0878	1.27	1	0.0484	0.0369
TFLINK	lysine (K)-specific demethylase 2A(Kdm2a)	0.3704	20	54	5252	21119	0.0491	0.0889	1.49	1	0.0491	0.0315
TFLINK	transcription factor AP-2, alpha(Tfap2a)	0.4444	24	54	6714	21119	0.0501	0.0904	1.4	1	0.0501	0.0344
TFLINK	FBJ osteosarcoma oncogene B(Fosb)	0.2222	12	54	2560	21119	0.0504	0.0907	1.83	1	0.0504	0.026
TFLINK	fos-like antigen 1(Fosl1)	0.2778	15	54	3548	21119	0.0513	0.092	1.65	1	0.0513	0.0294
TFLINK	LIM domain binding 1(Ldb1)	0.5185	28	54	8241	21119	0.0518	0.0926	1.33	1	0.0518	0.0376
TFLINK	lymphoid enhancer binding factor 1(Lef1)	0.1852	10	54	1961	21119	0.0536	0.0957	1.99	1	0.0536	0.0254
TFLINK	zinc finger E-box binding homeobox 1(Zeb1)	0.6667	36	54	11441	21119	0.0539	0.096	1.23	1	0.0539	0.0426
TFLINK	CCAAT/enhancer binding protein epsilon(Cebpe)	0.3889	21	54	5669	21119	0.0543	0.0963	1.45	1	0.0543	0.0358
TFLINK	down-regulator of transcription 1(Dr1)	0.5556	30	54	9051	21119	0.0546	0.0963	1.3	1	0.0546	0.0407
TFLINK	MSL complex subunit 2(Msl2)	0.1852	10	54	1968	21119	0.0546	0.0963	1.99	1	0.0546	0.0259
TFLINK	lysine demethylase 5A(Kdm5a)	0.537	29	54	8675	21119	0.0556	0.0978	1.31	1	0.0556	0.041
TFLINK	RAR-related orphan receptor alpha(Rora)	0.3889	21	54	5693	21119	0.0565	0.099	1.44	1	0.0565	0.0374
TFLINK	X-box binding protein 1(Xbp1)	0.463	25	54	7167	21119	0.0568	0.0992	1.36	1	0.0568	0.0399
TFLINK	paired box 3(Pax3)	0.2593	14	54	3288	21119	0.0595	0.104	1.67	1	0.0595	0.0338
TFLINK	REST corepressor 1(Rcor1)	0.1667	9	54	1700	21119	0.0602	0.105	2.07	1	0.0602	0.0273
TFLINK	grainyhead like transcription factor 2(Grhl2)	0.1852	10	54	2020	21119	0.0625	0.108	1.94	1	0.0625	0.0304
TFLINK	LIM domain only 2(Lmo2)	0.3704	20	54	5408	21119	0.0637	0.11	1.45	1	0.0637	0.042
TFLINK	telomeric repeat binding factor 2, interacting protein(Terf2ip)	0.4074	22	54	6142	21119	0.0646	0.111	1.4	1	0.0646	0.0441
TFLINK	neuronal PAS domain protein 3(Npas3)	0.3519	19	54	5094	21119	0.0684	0.118	1.46	1	0.0684	0.0446
TFLINK	GLI-Kruppel family member GLI3(Gli3)	0.1111	6	54	880	21119	0.069	0.118	2.67	1	0.069	0.0243
TFLINK	peroxisome proliferative activated receptor, gamma, coactivator 1 alpha(Ppargc1a)	0.1481	8	54	1456	21119	0.0704	0.12	2.15	1	0.0704	0.0307
TFLINK	E74 like ETS transcription factor 4(Elf4)	0.4074	22	54	6200	21119	0.0705	0.12	1.39	1	0.0705	0.0485
TFLINK	STAG2 cohesin complex component(Stag2)	0.6296	34	54	10825	21119	0.0706	0.12	1.23	1	0.0706	0.0557
TFLINK	ets variant 5(Etv5)	0.537	29	54	8867	21119	0.0726	0.123	1.28	1	0.0726	0.0546
TFLINK	transcription factor CP2-like 1(Tfcp2l1)	0.2407	13	54	3059	21119	0.0734	0.124	1.66	1	0.0734	0.0416
TFLINK	dipeptidase 3(Dpep3)	0.3148	17	54	4444	21119	0.0753	0.127	1.5	1	0.0753	0.0477
TFLINK	zinc finger protein X-linked(Zfx)	0.2963	16	54	4114	21119	0.0778	0.131	1.52	1	0.0778	0.0484
TFLINK	ets variant 2(Etv2)	0.0926	5	54	652	21119	0.0806	0.135	3	1	0.0806	0.0252
TFLINK	forkhead box K1(Foxk1)	0.2407	13	54	3107	21119	0.0806	0.135	1.64	1	0.0806	0.0463
TFLINK	growth factor independent 1B(Gfi1b)	0.3889	21	54	5945	21119	0.0832	0.139	1.38	1	0.0832	0.0573
TFLINK	non-SMC condensin II complex, subunit H2(Ncaph2)	0.4815	26	54	7828	21119	0.0847	0.141	1.3	1	0.0847	0.0625
TFLINK	widely-interspaced zinc finger motifs(Wiz)	0.3333	18	54	4873	21119	0.085	0.141	1.44	1	0.085	0.0557
TFLINK	KDM1 lysine (K)-specific demethylase 6B(Kdm6b)	0.2593	14	54	3483	21119	0.0863	0.143	1.57	1	0.0863	0.0517
TFLINK	HNF1 homeobox B(Hnf1b)	0.2407	13	54	3145	21119	0.0866	0.143	1.62	1	0.0866	0.0503
TFLINK	THAP domain containing, apoptosis associated protein 1(Thap1)	0.2778	15	54	3840	21119	0.0883	0.145	1.53	1	0.0883	0.0544
TFLINK	nuclear factor, interleukin 3, regulated(Nfil3)	0.1667	9	54	1851	21119	0.0891	0.146	1.9	1	0.0891	0.0437
TFLINK	K(lysine) acetyltransferase 5(Kat5)	0.3519	19	54	5275	21119	0.0907	0.148	1.41	1	0.0907	0.061
TFLINK	nuclear transcription factor-Y gamma(Nfyc)	0.1852	10	54	2190	21119	0.0933	0.152	1.79	1	0.0933	0.0488
TFLINK	heterogeneous nuclear ribonucleoprotein U(Hnrnpu)	0.3148	17	54	4607	21119	0.0978	0.159	1.44	1	0.0978	0.0639
TFLINK	brachyury, T-box transcription factor T(T)	0.2037	11	54	2541	21119	0.0981	0.159	1.69	1	0.0981	0.0542
TFLINK	homeobox B5(Hoxb5)	0.3889	21	54	6066	21119	0.0988	0.16	1.35	1	0.0988	0.0693
TFLINK	PHD finger protein 19(Phf19)	0.2407	13	54	3217	21119	0.0989	0.16	1.58	1	0.0989	0.0586
TFLINK	trans-acting transcription factor 5(Sp5)	0.1111	6	54	984	21119	0.0997	0.161	2.38	1	0.0997	0.0389
