## Supplementary Data 5 for "Scalable generation of pure CD103+ cDC1 from iDC1 cultures"

### Sheet: TMTpro Labels
Sample #	Sample	TMTpro Label
1	200FL-Control_1	126
2	200FL-Control_2	127N
3	200FL-Control_3	127C
4	200FL-Control_4	128N
5	200FL-Control_5	128C
6	200FL-Control_6	129N
7	200FL-Control_7	129C
8	200FL-2GMCSF_1	130N
9	200FL-2GMCSF_2	130C
10	200FL-2GMCSF_3	131N
11	200FL-2GMCSF_4	131C
12	200FL-2GMCSF_5	132N
13	200FL-2GMCSF_6	132C
14	200FL-2GMCSF_7	133N
15	200FL-Control_3-2	133C
16	200FL-Control_7-2	134N
17	200FL-2GMCSF_3-2	134C
18	200FL-2GMCSF_7-2	135
